# Evaluation of deep and dynamic proteomic screening strategies at sub-50Hz scan rate and without automation

**DOI:** 10.64898/2026.04.15.718630

**Authors:** Bhavesh S. Parmar, Yuanyuan Liu, Parviz Ghezellou, Christian Münch

**Affiliations:** Institute of Molecular Systems Medicine, Goethe University, Frankfurt am Main 60528 Germany

## Abstract

Advances in ultra-fast mass analyzer technology and procedural automation have enabled proteomics screening at the throughput of hundreds of proteomes per day. However, these approaches often require expensive instrumentation upgrades and robotic automation that remain inaccessible to many research laboratories and core facilities. In this study we address the feasibility of scaling up proteomic screening capabilities with minimal upgrade cost by focusing on (a) strategies for non-automated high-throughput sample preparation from 96-well cell culture, (b) data acquisition on sub-50Hz scan speed hybrid and tribrid Orbitrap instruments and (c) data analysis strategies for label-free and labeled proteomic screening. We find that the 96-well format STrap, in combination with C18 plates, provides the most robust throughput for a non-automated sample preparation workflow. Furthermore, we show that for static proteomes, an isobaric tandem mass tag-based (TMT) multiplexing approach provides deeper and more precise proteome coverage whereas label-free data-independent acquisition (DIA) is more accurate, albeit with a reduced dynamic range and more missing values. Finally, we extend the optimized workflow to proteome turnover studies using pulsed stable isotope labeling by amino acids in cell culture (pSILAC), highlighting the key advantages and trade-offs of DIA and TMT data-dependent acquisition strategies for capturing protein translation. Together, these results provide a practical framework for designing high-throughput proteomics experiments that balance throughput, depth, and quantitative accuracy using existing instrumentation, without requiring major hardware upgrades or automation.
