## Supplementary material for "Evaluation of deep and dynamic proteomic screening strategies at sub-50Hz scan rate and without automation": Table.1

### Sheet: Sheet1
Parameter	DDA-HF	TMT Lumos	TMT-RTS Ascend	2SILAC-TMTpro Lumos	2SILAC-TMTpro-RTS Ascend	3SILAC-TMTpro Lumos	3SILAC-TMTpro-RTS Ascend	DIA Ascend	DIA HF	DIA-SILAC Lumos	DIA-SILAC HF
Capillary temperature (°C)	300	275	300	275	300	275	300	300	300	275	300
MS1-Orbitrap
Resolution	60000	120000	120000	120000	120000	120000	120000	60000	60000	120000	120000
AGC	3000000	400000	400000	400000	400000	400000	400000	1000000	3000000	1000000	3000000
Scan range (m/z)	300-1650	350-1400	350-1400	350-1400	350-1400	350-1400	350-1400	300-1050	300-1050	300-1050	300-1050
Maximum IT (ms)	20	100	100	100	100	100	100	123	27	27	27
Charge states	2-5	2-6	2-5	2-5	2-5	2-5	2-5	/	/	/	/
Dyamic exclusion (s)	25	60	60	90	90	90	90	/	/	/	/
Targeted Mass difference	/	/	/	Yes	Yes	Yes	Yes	/	/	/	/
MS2/DIA
Analyzer	Orbitrap	Iontrap	Iontrap	Iontrap	Iontrap	Iontrap	Iontrap	Orbitrap	Orbitrap	Orbitrap	Orbitrap
Resolution	15000	Rapid	Turbo	Turbo	Turbo	Turbo	Turbo	15000	30000	30000	30000
Isolation window (m/z)	1.4	0.7	0.7	0.7	0.7	0.7	0.7	12-21	15-24	15	15
AGC	100000	25000	30000	25000	30000	25000	25000	100000	1000000	1000000	1000000
Maximum IT (ms)	25	50	35	35	35	35	35	27	27	54	27
Fragmentation	HCD	CID	CID	CID	CID	CID	CID	HCD	HCD	HCD	HCD
Collision energy (%)	27	35	35	35	35	35	35	30	27	30	27
Real time search	/	/	Yes	/	Yes	/	Yes	/	/	/	/
SPSMS3-Orbitrap		multi-notch 10				multi-notch 15
Resolution	/	50000	45000	50000	45000	50000	45000	/	/	/	/
AGC	/	150000	150000	150000	150000	75000	75000	/	/	/	/
Scan range (m/z)	/	100-200	100-200	100-200	100-200	100-200	100-200	/	/	/	/
Maximum IT	/	86	91	86	91	86	91	/	/	/	/
HCD Collision energy	/	65	65	55	55	55	55	/	/	/	/
Loop count/Cycle time/#Isolation windows	TopN - 15	1.5s	1.5s	1.5s	1.5s	2.1s	2.1s	30-54	27-45	43	43

### Sheet: Sheet2
	Ascend-Vanquish Neo				Q-exactive HF
Gradient length	45-mins	60-mins	90-mins	120-mins	45-mins	60-mins	90-mins	120-mins
Isolation window (m/z)	21	18	15	12	24	21	18	15
Window overlap	1	1	1	1	0	0	0	0
number of windows	30	36	43	54	27	30	36	43
	%B	Time (mins)
45min	4-32	40
	32-60	5
	60-95	1
	95	8
	1	1
	%B	Time (mins)
60min	4-32	60
	32-60	5
	60-95	1
	95	8
	1	1
	%B	Time (mins)
90min	4-32	90
	32-60	5
	60-95	1
	95	8
	1	1
	%B	Time (mins)
120min	4-25	90
	25-40	30
	40-60	5
	60-95	1
	95	8
	1	1
